# False-Positive IRESes from *Hoxa9* and other genes resulting from errors in mammalian 5’ UTR annotations

**DOI:** 10.1101/2022.02.10.479744

**Authors:** Christina Akirtava, Gemma E. May, C. Joel McManus

**Author notes:** Correspondence to C. Joel McManus. These authors contributed equally to this study (Christina Akirtava, Gemma E. May). **Author Contributions:** C.A., G.E.M., and C. J. M. designed research. C.A. and G.E.M. performed research and analyzed data. C.J.M. wrote the manuscript, with input from all authors.

## Abstract

Hyperconserved genomic sequences have great promise for understanding core biological processes. It has been recently proposed that scores of hyperconserved transcript leaders (hTLs) encode Internal Ribosome Entry Sites (IRESes) that drive cap-independent translation in part via interactions with ribosome expansion segments. However, the direct functional significance of such interactions has not yet been definitively demonstrated. We provide evidence that the putative IRESes previously reported in Hox gene hTLs are rarely included in transcript leaders. Instead, these regions function independently as transcriptional promoters. In addition, we find the proposed RNA structure of the putative *Hoxa9* IRES is not conserved. Instead, sequences previously shown to be essential for putative IRES activity encode a hyperconserved transcription factor binding site (E-box) that contributes to its promoter activity by binding to the transcription factors *USF1* and *USF2*. Similar E-box sequences enhance the promoter activities of other putative *Hoxa* gene IRESes. Moreover, we provide evidence that the vast majority of hTLs with putative IRES activity overlap transcriptional promoters, enhancers, and 3’ splice sites that are most likely responsible for their reported IRES activities. These results argue strongly against recently reported widespread IRES-like activities from hTLs and contradict proposed interactions between ribosomal expansion segment ES9S and putative IRESes. Furthermore, our work underscores the importance of accurate transcript annotations, controls in bicistronic reporter assays, and the power of synthesizing publicly available data from multiple sources.
