## Supplemental Table 1 for "False-Positive IRESes from *Hoxa9* and other genes resulting from errors in mammalian 5’ UTR annotations": MouseStructure.txt

mm10
Mus_musculus
chr6:52226238-52226413(-)	IRES
TTCGTTGGCCACAATTAAAACAAACCAGATCGTGGAGCTGCGCGATCCCTTTGCATAAAAACATATGGCTTTTGCTATAAAAATTATGACTGCAAAACACCGGGCCATTAATAGCGTGCGGAGTGATTTACGCGTTATTGTTCTGCCGGGCGGACACGTGACGCGCGTGGCCAAT
...(((((((((...............(((((((......))))))).((((((((........(((((((((((................))))))......))))).......)))))))).......(((((((((((((........))))).)))))))).)))))))))
