## Supplemental Table 1 for "False-Positive IRESes from *Hoxa9* and other genes resulting from errors in mammalian 5’ UTR annotations": Power.txt

#	Power	analysis	of	given	structure
#
#	left_pos	right_pos	substitutions	power
#----------------------------------------------------------------
	4	215	14	0.13
	5	214	11	0.09
	6	213	3	0
	7	211	1	0
	8	208	6	0.03
	9	207	2	0
	10	206	15	0.14
	11	205	68	0.61
	12	204	42	0.42
	29	72	38	0.39
	30	71	27	0.28
	31	70	27	0.28
	32	69	57	0.54
	33	68	45	0.45
	34	67	151	0.91
	35	66	156	0.91
	76	156	30	0.31
	77	155	2	0
	78	154	8	0.05
	79	153	1	0
	80	152	40	0.41
	81	151	2	0
	82	150	11	0.09
	83	149	20	0.2
	94	141	4	0
	95	140	6	0.03
	96	139	4	0
	97	138	4	0
	98	137	27	0.28
	99	130	15	0.14
	100	129	27	0.28
	101	128	6	0.03
	102	127	22	0.23
	103	126	28	0.29
	104	125	5	0.01
	164	201	32	0.33
	165	200	47	0.46
	166	199	31	0.32
	167	198	45	0.45
	168	197	2	0
	169	196	1	0
	170	195	0	0
	171	194	1	0
	172	192	0	0
	173	191	0	0
	174	190	105	0.79
	175	189	11	0.09
	176	188	25	0.26
#
#	BPAIRS	48
#	avg	substitutions	per	BP	25.5
#	BPAIRS	expected	to	covary	10.2
#	BPAIRS	observed	to	covary	0
#
Average Power
0.213125
