## Supplemental Table 2 for "False-Positive IRESes from *Hoxa9* and other genes resulting from errors in mammalian 5’ UTR annotations"

### Sheet: Sheet1
gene	species	primer name	primer sequence	purpose
vector	PGL3	PGL3-1F	CGCTGGAGAGCAACTGCATAAG	sequencing
vector	PGL3	PGL3-2F	GAAGAGCTGTTTCTGAGGAG	sequencing
vector	PGL3	PGL3-3F	GAGTTGTGTTTGTGGACGAAG	sequencing
vector	PGL3	PGL3-4F	TGACTCGCTGCGCTCGGTCG	sequencing
vector	PGL3	PGL3-5F	ATCTCAAGAAGATCCTTTGATC	sequencing
vector	PGL3	PGL3-6F	CAAGTCATTCTGAGAATAGTG	sequencing
vector	PGL3	PGL3-7F	TGACGTTGGAGTCCACGTTC	sequencing
vector	PGL3	PGL3-8F	AGTGCAAGTGCAGGTGCCAG	sequencing
vector	PGL3	PGL3-9F	CCTCTGAGCTATTCCAGAAG	sequencing
vector	PGL3	PGL3-11F	TAGAGCTTATCGATACCGTCG	sequencing
vector	PRF423Dux4	PRF423DUX4-ATW-F	GACATGAGATCTGAAGACGCCAAAAACATAAAGAAAGG	pRF423Dux4 IRES deletion and adding HindIII and BglII sites
vector	PRF423Dux4	PRF423DUX4-ATW-R	GTACTGAAGCTTCAGCTGACTAGTGATTCGAGGT	pRF423Dux4 IRES deletion and adding HindIII and BglII sites
vector	PRF423Dux4	SV40D-EcoRI-F2	TACAGCGAATTCGAAGTTGGTCGTGAGGCACTGGGCAG	pRF deletion of SV40 promotor and removing upstream BglII site
vector	PRF423Dux4	SV40D-XhoI-R	GCAATACTCGAGCCCGGGCTAGCACGCG	pRF deletion of SV40 promotor and removing upstream BglII site
HOXA9	human	hHOXA9-PUTR-HindIII-F	AGTGAAGCTTCCTTTTCCCAAACCGAACTTGCCTTCCATTCATG	cloning
HOXA9	human	hHOXA9-IRES-HindIII-F	AGTGAAGCTTTGATCTTTTAATCGTCGTTGGCCAC	cloning
HOXA9	human	hHOXA9-R	AATCACAGATCTGCCCCCAGTGGTGGCCATCACCGT	cloning
HOXA9	human	REV-hHOXA9-HindIII-F	AGTGAAGCTTCACCGTGCCCAGCGCCTGG	cloning
HOXA9	human	REV-hHOXA9-PUTR-BglII-R	AATCACAGATCTGCCCCCAGTGGTGGCCATCCTTTTCCCAAACCGAACTTGCCTTCCATT	cloning
HOXA9	human	REV-hHOXA9-IRES-BglII-R	AATCACAGATCTGCCCCCAGTGGTGGCCATTGATCTTTTAATCGTCGTTGG	cloning
HOXA9	mouse	mHOXA9-PUTR-HindIII-F	AGTGAAGCTTGAAAAAACAGAAGAGGGAAGGATACCAG	cloning
HOXA9	mouse	mHOXA9-IRES-HindIII-F	AGTGAAGCTTTGATCTTTTAATCTTCGTTGGCCAC	cloning
HOXA9	mouse	mHOXA9-BglII-R	AATCACAGATCTGCCCCCGGTGGTGGCCATTGCAGT	cloning
HOXA9	mouse	REV-mHOXA9-HindIII-F	AGTGAAGCTTTGCAGTAGCCCGCGCCTGGC	cloning
HOXA9	mouse	REV-mHOXA9-PUTR-BglII-R	AATCACAGATCTGCCCCCGGTGGTGGCCATGAAAAAACAGAAGAGGGAAGGATACCAGAG	cloning
HOXA9	mouse	REV-mHOXA9-IRES-BglII-R	AATCACAGATCTGCCCCCGGTGGTGGCCATTGATCTTTTAATCTTCGTTGGCCAC	cloning
CHRDL1	human	hCHRDL1-HindIII-F	AGTGAAGCTTGCAGTGGGGGCGCTGTGTGATG	cloning
CHRDL1	human	hCHRDL1-BglII-R	AATCACAGATCTGCCCCACTTTTTTCTCATTTGGACCACTGC	cloning
CHRDL1	human	REV-hCHRDL1-HindIII-F	AGTGAAGCTTTTGGACCACTGCAAAAGGTGAC	cloning
CHRDL1	human	REV-hCHRDl1-BglII-R	AATCACAGATCTGCCCCACTTTTTTCTCATGCAGTGGGGGCGCTGTGTGATG	cloning
CHRDL1	mouse	mCHRDL1-HindIII-F	AGTGAAGCTTGTGTGGTGGGGGCGCTGCGTGATG	cloning
CHRDL1	mouse	mCHRDL1-BglII-R	AATCACAGATCTGCCTTTCATGCCATCCATCTTCTAC	cloning
CHRDL1	mouse	REV-mCHRDL1-HindIII-F	AGTGAAGCTTCTTCTACTTTTTTCTCCTTCGAGCTACTGCAAAATGC	cloning
CHRDL1	mouse	REV-mCHRDL1-BglII-R	AATCACAGATCTGCCTTTCATGCCATCCATGTGTGGTGGGGGCGCTGCGTGATG	cloning
Universal	Universal	Univ-HindIII-F	CTCGTTTAGTGAAGCTTCAGATC	cloning
Universal	Universal	Univ-BglII-R	GCTTAATCACAGATCTGCCCAT	cloning
HOXA1	mouse	MMHOXA1-BglII-R	TAAGTAAGATCTGCCCATCTGTCACTGAGTGATTGGATC	cloning
HOXA5	mouse	MMHOXA5-HindIII-F	GATTCTAAGCTTCAGATCCTCCACCCAACTCCCCCATTAG	cloning
HOXA5	mouse	MMHOXA5-BglII-R	TAAGTAAGATCTGCCCATTTGTTTTTTGATATGTGTGCTTG	cloning
HOXA6	mouse	MMHOXA6-HindIII-F	GATTCTAAGCTTCAGATCTTCGGCCATCCAGAAACAAACC	cloning
HOXA6	mouse	MMHOXA6-BglII-R	TAAGTAAGATCTGCCCATTTGCGCGCCCCTCTGCAGGAC	cloning
HOXA1	mouse	MMHOXA10-HindIII-F	GATTCTAAGCTTCAGATCTGCACAAGAAATGTCAGCCAG	cloning
HOXA13	mouse	MMHOXA13-BglII-R	TAAGTAAGATCTGCCCATAGCCCGAGCCGCATGGAGAAG	cloning
HOXA11	mouse	MMHOXA11-HindIII-F	GATTCTAAGCTTCAGATCCCCTCACCCACCGGGGAGTG	cloning
HOXA11	mouse	MMHOXA11-ATW-F	AAAAAAAGCCGGGACTAGCTCGCGGC	site directed mutagenesis (Additional A's)
HOXA11	mouse	MMHOXA11-ATW-R	TTTTTTTAACCCCCCTCCCTTTCCTTT	site directed mutagenesis (Additional A's)
HOXA3	mouse	HOXA3-ATW-F	ATACCGCGGGGGCGTGCCAATGTGC	site directed mutagenesis (E-box mutation)
HOXA3	mouse	HOXA3-ATW-R	AGTGACACTCCGCCGCCAATG	site directed mutagenesis (E-box mutation)
HOXA5	mouse	HOXA5-ATW-F	ATATTCGAAGTCGTACCCCATATTTG	site directed mutagenesis (E-box mutation)
HOXA5	mouse	HOXA5-ATW-R	AGTGCTTTTGTTGTCCAGTCGTAAATC	site directed mutagenesis (E-box mutation)
HOXA11	mouse	HOXA11-ATW-F	ATACCAGCACCTCCCTGCTAAGG	site directed mutagenesis (E-box mutation)
HOXA11	mouse	HOXA11-ATW-R	AGTGACCCGATGTTGAAATTGACAAG	site directed mutagenesis (E-box mutation)
HOXA9	human	HSHOXA9-ATW-F	ATACGCGCACGGCCAATGGGGGC	site directed mutagenesis (E-box mutation)
HOXA9	human	HSHOXA9-ATW-R	AGTGCCCGTCCAGCAGAACAATAACG	site directed mutagenesis (E-box mutation)
HOXA9	mouse	MMHOXA9-ATW-F	ATACGCGCGTGGCCAATGGGGGCGC	site directed mutagenesis (E-box mutation)
HOXA9	mouse	MMHOXA9-ATW-R	AGTGTCCGCCCGGCAGAACAATAAC	site directed mutagenesis (E-box mutation)
vector	F-luciferase	LUC-RT-R2	CACCTCGATATGTGCATCTG	5' RACE RT
vector	R-luciferase	Rluc-RT-R	CACTGCGGACCAGTTATCATC	5' RACE RT
n/a	Template switching	TSO-Eno2	GCTAATAGTTTCTTTCATAACACCAAGCTCAGAGTACATrGrGrG	5' RACE template switching oligo
n/a	Template switching	Eno2_lib_F1	AGTTTCTTTCATAACACCAAGC	5' RACE PCR F
vector	F-luciferase	LUC-R	GTTCCATCTTCCAGCGGATAG	5' RACE PCR R
vector	R-luciferase	Rluc-int-R	GATCATAAACTTTCGAAGTCAT	5' RACE PCR R
USF1	mouse	MMUSF1-F	CTAGTACTTCCACTGGCTCTTC	qRT-PCR
USF1	mouse	MMUSF1-R	GTACTCAGGTACGCATCTTAAC	qRT-PCR
USF2	mouse	MMUSF2-F	GTATTGAGACAGGGTGCTCATG	qRT-PCR
USF2	mouse	MMUSF2-R	CTCCCTGCAAAGGTCCAAGC	qRT-PCR
GAPDH	mouse	MMGAPDH-F	ATGAATACGGCTACAGCAACAG	qRT-PCR
GAPDH	mouse	MMGAPDH-R	CTTACTCCTTGGAGGCCATGTA	qRT-PCR
