## Supplemental Table 4 for "False-Positive IRESes from *Hoxa9* and other genes resulting from errors in mammalian 5’ UTR annotations"

### Sheet: ENCODE Files
File Name	Species	Tissue	Strand (+ / - / both)	Used in Figures	Notes
https://www.encodeproject.org/files/ENCFF590XYM/@@download/ENCFF590XYM.bigWig	Mouse	adipose tissue	minus	No
https://www.encodeproject.org/files/ENCFF552FRB/@@download/ENCFF552FRB.bigWig	Mouse	adipose tissue	minus	No
https://www.encodeproject.org/files/ENCFF281RYH/@@download/ENCFF281RYH.bigWig	Mouse	adipose tissue	minus	No
https://www.encodeproject.org/files/ENCFF512BFH/@@download/ENCFF512BFH.bigWig	Mouse	adipose tissue	minus	No
https://www.encodeproject.org/files/ENCFF508HAA/@@download/ENCFF508HAA.bigWig	Mouse	adipose tissue	plus	No
https://www.encodeproject.org/files/ENCFF944FHZ/@@download/ENCFF944FHZ.bigWig	Mouse	adipose tissue	plus	No
https://www.encodeproject.org/files/ENCFF512BCY/@@download/ENCFF512BCY.bigWig	Mouse	adipose tissue	plus	No
https://www.encodeproject.org/files/ENCFF121IWV/@@download/ENCFF121IWV.bigWig	Mouse	adipose tissue	plus	No
https://www.encodeproject.org/files/ENCFF153OZX/@@download/ENCFF153OZX.bigWig	Mouse	adrenal gland	minus	No
https://www.encodeproject.org/files/ENCFF344WJG/@@download/ENCFF344WJG.bigWig	Mouse	adrenal gland	minus	No
https://www.encodeproject.org/files/ENCFF131MRD/@@download/ENCFF131MRD.bigWig	Mouse	adrenal gland	minus	No
https://www.encodeproject.org/files/ENCFF634YBO/@@download/ENCFF634YBO.bigWig	Mouse	adrenal gland	minus	No
https://www.encodeproject.org/files/ENCFF124WTJ/@@download/ENCFF124WTJ.bigWig	Mouse	adrenal gland	minus	No
https://www.encodeproject.org/files/ENCFF680KFV/@@download/ENCFF680KFV.bigWig	Mouse	adrenal gland	minus	No
https://www.encodeproject.org/files/ENCFF503ABY/@@download/ENCFF503ABY.bigWig	Mouse	adrenal gland	plus	No
https://www.encodeproject.org/files/ENCFF256HMB/@@download/ENCFF256HMB.bigWig	Mouse	adrenal gland	plus	No
https://www.encodeproject.org/files/ENCFF116HRF/@@download/ENCFF116HRF.bigWig	Mouse	adrenal gland	plus	No
https://www.encodeproject.org/files/ENCFF035KAC/@@download/ENCFF035KAC.bigWig	Mouse	brain	minus	No
https://www.encodeproject.org/files/ENCFF326DJZ/@@download/ENCFF326DJZ.bigWig	Mouse	brain	minus	No
https://www.encodeproject.org/files/ENCFF920ZHA/@@download/ENCFF920ZHA.bigWig	Mouse	brain	plus	No
https://www.encodeproject.org/files/ENCFF447ZRP/@@download/ENCFF447ZRP.bigWig	Mouse	brain	plus	No
https://www.encodeproject.org/files/ENCFF006XVM/@@download/ENCFF006XVM.bigWig	Mouse	colon	minus	No
https://www.encodeproject.org/files/ENCFF322CDK/@@download/ENCFF322CDK.bigWig	Mouse	colon	minus	No
https://www.encodeproject.org/files/ENCFF850LYG/@@download/ENCFF850LYG.bigWig	Mouse	colon	plus	No
https://www.encodeproject.org/files/ENCFF525LRV/@@download/ENCFF525LRV.bigWig	Mouse	colon	plus	No
https://www.encodeproject.org/files/ENCFF103YMA/@@download/ENCFF103YMA.bigWig	Mouse	embryonic facial prominence	both	No
https://www.encodeproject.org/files/ENCFF532FIB/@@download/ENCFF532FIB.bigWig	Mouse	embryonic facial prominence	both	No
https://www.encodeproject.org/files/ENCFF441PEY/@@download/ENCFF441PEY.bigWig	Mouse	embryonic facial prominence	both	No
https://www.encodeproject.org/files/ENCFF526CYZ/@@download/ENCFF526CYZ.bigWig	Mouse	embryonic facial prominence	both	No
https://www.encodeproject.org/files/ENCFF559LTK/@@download/ENCFF559LTK.bigWig	Mouse	embryonic facial prominence	both	No
https://www.encodeproject.org/files/ENCFF853HPN/@@download/ENCFF853HPN.bigWig	Mouse	gonadal fat pad	minus	No
https://www.encodeproject.org/files/ENCFF117UHE/@@download/ENCFF117UHE.bigWig	Mouse	gonadal fat pad	minus	No
https://www.encodeproject.org/files/ENCFF497QXV/@@download/ENCFF497QXV.bigWig	Mouse	gonadal fat pad	plus	No
https://www.encodeproject.org/files/ENCFF534CWZ/@@download/ENCFF534CWZ.bigWig	Mouse	gonadal fat pad	plus	No
https://www.encodeproject.org/files/ENCFF619IJP/@@download/ENCFF619IJP.bigWig	Mouse	heart	both	Yes
https://www.encodeproject.org/files/ENCFF548IJA/@@download/ENCFF548IJA.bigWig	Mouse	heart	both	Yes
https://www.encodeproject.org/files/ENCFF050RYZ/@@download/ENCFF050RYZ.bigWig	Mouse	heart	both	Yes
https://www.encodeproject.org/files/ENCFF547ZDG/@@download/ENCFF547ZDG.bigWig	Mouse	heart	both	Yes
https://www.encodeproject.org/files/ENCFF276KTU/@@download/ENCFF276KTU.bigWig	Mouse	heart	both	Yes
https://www.encodeproject.org/files/ENCFF202UVT/@@download/ENCFF202UVT.bigWig	Mouse	heart	both	Yes
https://www.encodeproject.org/files/ENCFF940VJM/@@download/ENCFF940VJM.bigWig	Mouse	heart	both	Yes
https://www.encodeproject.org/files/ENCFF027WCY/@@download/ENCFF027WCY.bigWig	Mouse	heart	both	Yes
https://www.encodeproject.org/files/ENCFF666DGB/@@download/ENCFF666DGB.bigWig	Mouse	heart	both	Yes
https://www.encodeproject.org/files/ENCFF759QQA/@@download/ENCFF759QQA.bigWig	Mouse	hindbrain	both	Yes
https://www.encodeproject.org/files/ENCFF079PEJ/@@download/ENCFF079PEJ.bigWig	Mouse	hindbrain	both	Yes
https://www.encodeproject.org/files/ENCFF400JIC/@@download/ENCFF400JIC.bigWig	Mouse	hindbrain	both	Yes
https://www.encodeproject.org/files/ENCFF308CLM/@@download/ENCFF308CLM.bigWig	Mouse	hindbrain	both	Yes
https://www.encodeproject.org/files/ENCFF675CWB/@@download/ENCFF675CWB.bigWig	Mouse	hindbrain	both	Yes
https://www.encodeproject.org/files/ENCFF849LAH/@@download/ENCFF849LAH.bigWig	Mouse	hindbrain	both	Yes
https://www.encodeproject.org/files/ENCFF882RHO/@@download/ENCFF882RHO.bigWig	Mouse	hindbrain	both	Yes
https://www.encodeproject.org/files/ENCFF804RYC/@@download/ENCFF804RYC.bigWig	Mouse	hindbrain	both	Yes
https://www.encodeproject.org/files/ENCFF249GBN/@@download/ENCFF249GBN.bigWig	Mouse	hindbrain	both	Yes
https://www.encodeproject.org/files/ENCFF023UJR/@@download/ENCFF023UJR.bigWig	Mouse	hindbrain	both	Yes
https://www.encodeproject.org/files/ENCFF573EBY/@@download/ENCFF573EBY.bigWig	Mouse	hindbrain	both	Yes
https://www.encodeproject.org/files/ENCFF531LYD/@@download/ENCFF531LYD.bigWig	Mouse	hindbrain	both	Yes
https://www.encodeproject.org/files/ENCFF498LXH/@@download/ENCFF498LXH.bigWig	Mouse	intestine	both	Yes
https://www.encodeproject.org/files/ENCFF013UGQ/@@download/ENCFF013UGQ.bigWig	Mouse	intestine	both	Yes
https://www.encodeproject.org/files/ENCFF321GNV/@@download/ENCFF321GNV.bigWig	Mouse	intestine	both	Yes
https://www.encodeproject.org/files/ENCFF021MEX/@@download/ENCFF021MEX.bigWig	Mouse	intestine	both	Yes
https://www.encodeproject.org/files/ENCFF193RTU/@@download/ENCFF193RTU.bigWig	Mouse	intestine	both	Yes
https://www.encodeproject.org/files/ENCFF285BTC/@@download/ENCFF285BTC.bigWig	Mouse	intestine	both	Yes
https://www.encodeproject.org/files/ENCFF410BTA/@@download/ENCFF410BTA.bigWig	Mouse	intestine	both	Yes
https://www.encodeproject.org/files/ENCFF644LLJ/@@download/ENCFF644LLJ.bigWig	Mouse	intestine	both	Yes
https://www.encodeproject.org/files/ENCFF760NGF/@@download/ENCFF760NGF.bigWig	Mouse	kidney	minus	Yes
https://www.encodeproject.org/files/ENCFF399PQA/@@download/ENCFF399PQA.bigWig	Mouse	kidney	minus	Yes
https://www.encodeproject.org/files/ENCFF962VQO/@@download/ENCFF962VQO.bigWig	Mouse	kidney	minus	Yes
https://www.encodeproject.org/files/ENCFF068AMA/@@download/ENCFF068AMA.bigWig	Mouse	kidney	minus	Yes
https://www.encodeproject.org/files/ENCFF473DWN/@@download/ENCFF473DWN.bigWig	Mouse	kidney	minus	Yes
https://www.encodeproject.org/files/ENCFF035BZB/@@download/ENCFF035BZB.bigWig	Mouse	kidney	minus	Yes
https://www.encodeproject.org/files/ENCFF130TJJ/@@download/ENCFF130TJJ.bigWig	Mouse	kidney	plus	Yes
https://www.encodeproject.org/files/ENCFF819SOS/@@download/ENCFF819SOS.bigWig	Mouse	kidney	plus	Yes
https://www.encodeproject.org/files/ENCFF201XUM/@@download/ENCFF201XUM.bigWig	Mouse	kidney	plus	Yes
https://www.encodeproject.org/files/ENCFF973PHP/@@download/ENCFF973PHP.bigWig	Mouse	kidney	plus	Yes
https://www.encodeproject.org/files/ENCFF105HFL/@@download/ENCFF105HFL.bigWig	Mouse	limb	both	Yes
https://www.encodeproject.org/files/ENCFF743KAL/@@download/ENCFF743KAL.bigWig	Mouse	limb	both	Yes
https://www.encodeproject.org/files/ENCFF272JBX/@@download/ENCFF272JBX.bigWig	Mouse	limb	both	Yes
https://www.encodeproject.org/files/ENCFF096PLD/@@download/ENCFF096PLD.bigWig	Mouse	limb	both	Yes
https://www.encodeproject.org/files/ENCFF624HGP/@@download/ENCFF624HGP.bigWig	Mouse	limb	both	Yes
https://www.encodeproject.org/files/ENCFF275KGZ/@@download/ENCFF275KGZ.bigWig	Mouse	limb	both	Yes
https://www.encodeproject.org/files/ENCFF574UXU/@@download/ENCFF574UXU.bigWig	Mouse	limb	both	Yes
https://www.encodeproject.org/files/ENCFF790IUS/@@download/ENCFF790IUS.bigWig	Mouse	liver	minus	Yes
https://www.encodeproject.org/files/ENCFF502ABX/@@download/ENCFF502ABX.bigWig	Mouse	liver	minus	Yes
https://www.encodeproject.org/files/ENCFF732UEH/@@download/ENCFF732UEH.bigWig	Mouse	liver	minus	Yes
https://www.encodeproject.org/files/ENCFF961LYY/@@download/ENCFF961LYY.bigWig	Mouse	liver	minus	Yes
https://www.encodeproject.org/files/ENCFF201XTM/@@download/ENCFF201XTM.bigWig	Mouse	liver	minus	Yes
https://www.encodeproject.org/files/ENCFF607EQY/@@download/ENCFF607EQY.bigWig	Mouse	liver	minus	Yes
https://www.encodeproject.org/files/ENCFF969HSF/@@download/ENCFF969HSF.bigWig	Mouse	liver	minus	Yes
https://www.encodeproject.org/files/ENCFF388FAA/@@download/ENCFF388FAA.bigWig	Mouse	liver	minus	Yes
https://www.encodeproject.org/files/ENCFF199JUK/@@download/ENCFF199JUK.bigWig	Mouse	liver	minus	Yes
https://www.encodeproject.org/files/ENCFF133PLJ/@@download/ENCFF133PLJ.bigWig	Mouse	liver	minus	Yes
https://www.encodeproject.org/files/ENCFF590ODX/@@download/ENCFF590ODX.bigWig	Mouse	liver	minus	Yes
https://www.encodeproject.org/files/ENCFF664ZBC/@@download/ENCFF664ZBC.bigWig	Mouse	liver	plus	Yes
https://www.encodeproject.org/files/ENCFF504YZU/@@download/ENCFF504YZU.bigWig	Mouse	liver	plus	Yes
https://www.encodeproject.org/files/ENCFF607WWD/@@download/ENCFF607WWD.bigWig	Mouse	liver	plus	Yes
https://www.encodeproject.org/files/ENCFF777OUW/@@download/ENCFF777OUW.bigWig	Mouse	liver	plus	Yes
https://www.encodeproject.org/files/ENCFF698ILJ/@@download/ENCFF698ILJ.bigWig	Mouse	liver	plus	Yes
https://www.encodeproject.org/files/ENCFF644WJK/@@download/ENCFF644WJK.bigWig	Mouse	liver	minus	Yes
https://www.encodeproject.org/files/ENCFF948YJG/@@download/ENCFF948YJG.bigWig	Mouse	mammary gland	minus	No
https://www.encodeproject.org/files/ENCFF088FES/@@download/ENCFF088FES.bigWig	Mouse	mammary gland	minus	No
https://www.encodeproject.org/files/ENCFF509QKO/@@download/ENCFF509QKO.bigWig	Mouse	mammary gland	plus	No
https://www.encodeproject.org/files/ENCFF126DBH/@@download/ENCFF126DBH.bigWig	Mouse	mammary gland	plus	No
https://www.encodeproject.org/files/ENCFF976BMR/@@download/ENCFF976BMR.bigWig	Mouse	neural tube	both	No	strain B6NCrl neural tube tissue embryo (12.5 days)
https://www.encodeproject.org/files/ENCFF261JDF/@@download/ENCFF261JDF.bigWig	Mouse	neural tube	both	No	strain B6NCrl neural tube tissue embryo (12.5 days)
https://www.encodeproject.org/files/ENCFF243KEC/@@download/ENCFF243KEC.bigWig	Mouse	neural tube	both	No	strain B6NCrl neural tube tissue embryo (14.5 days)
https://www.encodeproject.org/files/ENCFF754RKZ/@@download/ENCFF754RKZ.bigWig	Mouse	neural tube	both	No	strain B6NCrl neural tube tissue embryo (14.5 days)
https://www.encodeproject.org/files/ENCFF460LPF/@@download/ENCFF460LPF.bigWig	Mouse	neural tube	both	Yes	strain B6NCrl neural tube tissue embryo (11.5 days)
https://www.encodeproject.org/files/ENCFF819EFP/@@download/ENCFF819EFP.bigWig	Mouse	neural tube	both	Yes	strain B6NCrl neural tube tissue embryo (11.5 days)
https://www.encodeproject.org/files/ENCFF346PRA/@@download/ENCFF346PRA.bigWig	Mouse	neural tube	both	No	strain B6NCrl neural tube tissue embryo (15.5 days)
https://www.encodeproject.org/files/ENCFF282FUC/@@download/ENCFF282FUC.bigWig	Mouse	neural tube	both	No	strain B6NCrl neural tube tissue embryo (15.5 days)
https://www.encodeproject.org/files/ENCFF829JAE/@@download/ENCFF829JAE.bigWig	Mouse	neural tube	both	No	strain B6NCrl neural tube tissue postnatal (0 days)
https://www.encodeproject.org/files/ENCFF876OJZ/@@download/ENCFF876OJZ.bigWig	Mouse	neural tube	both	No	strain B6NCrl neural tube tissue postnatal (0 days)
https://www.encodeproject.org/files/ENCFF789LMJ/@@download/ENCFF789LMJ.bigWig	Mouse	neural tube	both	No	strain B6NCrl neural tube tissue embryo (13.5 days)
https://www.encodeproject.org/files/ENCFF102ZOP/@@download/ENCFF102ZOP.bigWig	Mouse	neural tube	both	No	strain B6NCrl neural tube tissue embryo (13.5 days)
https://www.encodeproject.org/files/ENCFF273AYM/@@download/ENCFF273AYM.bigWig	Mouse	ovary	minus	Yes
https://www.encodeproject.org/files/ENCFF521AQU/@@download/ENCFF521AQU.bigWig	Mouse	ovary	minus	Yes
https://www.encodeproject.org/files/ENCFF854UIF/@@download/ENCFF854UIF.bigWig	Mouse	ovary	minus	Yes
https://www.encodeproject.org/files/ENCFF278VVT/@@download/ENCFF278VVT.bigWig	Mouse	ovary	minus	Yes
https://www.encodeproject.org/files/ENCFF461EGC/@@download/ENCFF461EGC.bigWig	Mouse	ovary	plus	Yes
https://www.encodeproject.org/files/ENCFF165YMO/@@download/ENCFF165YMO.bigWig	Mouse	ovary	plus	Yes
https://www.encodeproject.org/files/ENCFF849HZI/@@download/ENCFF849HZI.bigWig	Mouse	ovary	plus	Yes
https://www.encodeproject.org/files/ENCFF261FSR/@@download/ENCFF261FSR.bigWig	Mouse	ovary	plus	Yes
https://www.encodeproject.org/files/ENCFF528XHQ/@@download/ENCFF528XHQ.bigWig	Mouse	placenta	minus	Yes
https://www.encodeproject.org/files/ENCFF591NKW/@@download/ENCFF591NKW.bigWig	Mouse	placenta	minus	Yes
https://www.encodeproject.org/files/ENCFF100EGA/@@download/ENCFF100EGA.bigWig	Mouse	placenta	plus	Yes
https://www.encodeproject.org/files/ENCFF123NMK/@@download/ENCFF123NMK.bigWig	Mouse	placenta	plus	Yes
https://www.encodeproject.org/files/ENCFF650AMH/@@download/ENCFF650AMH.bigWig	Mouse	sigmoid colon	minus	No
https://www.encodeproject.org/files/ENCFF139ZAQ/@@download/ENCFF139ZAQ.bigWig	Mouse	sigmoid colon	minus	No
https://www.encodeproject.org/files/ENCFF156RTY/@@download/ENCFF156RTY.bigWig	Mouse	sigmoid colon	minus	No
https://www.encodeproject.org/files/ENCFF536QPE/@@download/ENCFF536QPE.bigWig	Mouse	sigmoid colon	minus	No
https://www.encodeproject.org/files/ENCFF938OIL/@@download/ENCFF938OIL.bigWig	Mouse	sigmoid colon	plus	No
https://www.encodeproject.org/files/ENCFF805VSX/@@download/ENCFF805VSX.bigWig	Mouse	sigmoid colon	plus	No
https://www.encodeproject.org/files/ENCFF061QCB/@@download/ENCFF061QCB.bigWig	Mouse	skeletal muscle tissue	both	Yes
https://www.encodeproject.org/files/ENCFF105SAT/@@download/ENCFF105SAT.bigWig	Mouse	skeletal muscle tissue	both	Yes
https://www.encodeproject.org/files/ENCFF839EAF/@@download/ENCFF839EAF.bigWig	Mouse	spleen	minus	No
https://www.encodeproject.org/files/ENCFF076EDC/@@download/ENCFF076EDC.bigWig	Mouse	spleen	minus	No
https://www.encodeproject.org/files/ENCFF287BKA/@@download/ENCFF287BKA.bigWig	Mouse	spleen	minus	No
https://www.encodeproject.org/files/ENCFF641ZNZ/@@download/ENCFF641ZNZ.bigWig	Mouse	spleen	minus	No
https://www.encodeproject.org/files/ENCFF421RUK/@@download/ENCFF421RUK.bigWig	Mouse	spleen	minus	No
https://www.encodeproject.org/files/ENCFF775XBG/@@download/ENCFF775XBG.bigWig	Mouse	spleen	plus	No
https://www.encodeproject.org/files/ENCFF043QJG/@@download/ENCFF043QJG.bigWig	Mouse	spleen	plus	No
https://www.encodeproject.org/files/ENCFF732AIP/@@download/ENCFF732AIP.bigWig	Mouse	spleen	plus	No
https://www.encodeproject.org/files/ENCFF217DFC/@@download/ENCFF217DFC.bigWig	Mouse	stomach	both	No
https://www.encodeproject.org/files/ENCFF024UJG/@@download/ENCFF024UJG.bigWig	Mouse	stomach	both	No
https://www.encodeproject.org/files/ENCFF376OIM/@@download/ENCFF376OIM.bigWig	Mouse	stomach	both	No
https://www.encodeproject.org/files/ENCFF806BBN/@@download/ENCFF806BBN.bigWig	Mouse	stomach	both	No
https://www.encodeproject.org/files/ENCFF016FUN/@@download/ENCFF016FUN.bigWig	Mouse	stomach	both	No
https://www.encodeproject.org/files/ENCFF548KDZ/@@download/ENCFF548KDZ.bigWig	Mouse	stomach	both	No
https://www.encodeproject.org/files/ENCFF932HNU/@@download/ENCFF932HNU.bigWig	Mouse	stomach	both	No
https://www.encodeproject.org/files/ENCFF822OVR/@@download/ENCFF822OVR.bigWig	Mouse	stomach	both	No
https://www.encodeproject.org/files/ENCFF141WGX/@@download/ENCFF141WGX.bigWig	Mouse	subcutaneous adipose tissue	minus	No
https://www.encodeproject.org/files/ENCFF658WFN/@@download/ENCFF658WFN.bigWig	Mouse	subcutaneous adipose tissue	minus	No
https://www.encodeproject.org/files/ENCFF220MVI/@@download/ENCFF220MVI.bigWig	Mouse	subcutaneous adipose tissue	plus	No
https://www.encodeproject.org/files/ENCFF426NYE/@@download/ENCFF426NYE.bigWig	Mouse	subcutaneous adipose tissue	plus	No
https://www.encodeproject.org/files/ENCFF264WRD/@@download/ENCFF264WRD.bigWig	Mouse	testis	minus	Yes
https://www.encodeproject.org/files/ENCFF774FBE/@@download/ENCFF774FBE.bigWig	Mouse	testis	minus	Yes
https://www.encodeproject.org/files/ENCFF504SQS/@@download/ENCFF504SQS.bigWig	Mouse	testis	minus	Yes
https://www.encodeproject.org/files/ENCFF826UCX/@@download/ENCFF826UCX.bigWig	Mouse	testis	minus	Yes
https://www.encodeproject.org/files/ENCFF038DYW/@@download/ENCFF038DYW.bigWig	Mouse	testis	minus	Yes
https://www.encodeproject.org/files/ENCFF848VET/@@download/ENCFF848VET.bigWig	Mouse	testis	minus	Yes
https://www.encodeproject.org/files/ENCFF969XIG/@@download/ENCFF969XIG.bigWig	Mouse	testis	plus	Yes
https://www.encodeproject.org/files/ENCFF404RSW/@@download/ENCFF404RSW.bigWig	Mouse	testis	plus	Yes
https://www.encodeproject.org/files/ENCFF399UPG/@@download/ENCFF399UPG.bigWig	Mouse	testis	plus	Yes
https://www.encodeproject.org/files/ENCFF764RVX/@@download/ENCFF764RVX.bigWig	Mouse	thymus	minus	No
https://www.encodeproject.org/files/ENCFF869FGB/@@download/ENCFF869FGB.bigWig	Mouse	thymus	minus	No
https://www.encodeproject.org/files/ENCFF256CBA/@@download/ENCFF256CBA.bigWig	Mouse	thymus	plus	No
https://www.encodeproject.org/files/ENCFF548YQZ/@@download/ENCFF548YQZ.bigWig	Mouse	thymus	plus	No
https://www.encodeproject.org/files/ENCFF090IDE/@@download/ENCFF090IDE.bigWig	Mouse	urinary bladder	minus	Yes
https://www.encodeproject.org/files/ENCFF017RTI/@@download/ENCFF017RTI.bigWig	Mouse	urinary bladder	minus	Yes
https://www.encodeproject.org/files/ENCFF440XQF/@@download/ENCFF440XQF.bigWig	Mouse	urinary bladder	plus	Yes
https://www.encodeproject.org/files/ENCFF180ELH/@@download/ENCFF180ELH.bigWig	Mouse	urinary bladder	plus	Yes
https://www.encodeproject.org/files/ENCFF643TDK/@@download/ENCFF643TDK.bam	Mouse	gastrocnemius tissue male (4 days)	PacBio-full-length	Yes
https://www.encodeproject.org/files/ENCFF821NRP/@@download/ENCFF821NRP.bam	Mouse	gastrocnemius tissue male (4 days)	PacBio-full-length	Yes
https://www.encodeproject.org/files/ENCFF226FNF/@@download/ENCFF226FNF.bam	Mouse	B6NCrl forelimb tissue embryo (11 days)	PacBio-full-length	Yes
https://www.encodeproject.org/files/ENCFF479KNZ/@@download/ENCFF479KNZ.bam	Mouse	B6NCrl forelimb tissue embryo (11 days)	PacBio-full-length	Yes
https://www.encodeproject.org/files/ENCFF768ZJS/@@download/ENCFF768ZJS.bigWig	Human	Urinary Bladder	minus	Yes
https://www.encodeproject.org/files/ENCFF965CXH/@@download/ENCFF965CXH.bigWig	Human	Ovary	minus	Yes
https://www.encodeproject.org/files/ENCFF107LVE/@@download/ENCFF107LVE.bigWig	Human	placenta	both	Yes
https://www.encodeproject.org/files/ENCFF302BFW/@@download/ENCFF302BFW.bigWig	Human	Kidney	minus	Yes
https://www.encodeproject.org/files/ENCFF771JBV/@@download/ENCFF771JBV.bigWig	Human	Forelimb	both	Yes
https://www.encodeproject.org/files/ENCFF158RZB/@@download/ENCFF158RZB.bigWig	Human	Psoas Muscle	minus	Yes
https://www.encodeproject.org/files/ENCFF239CWJ/@@download/ENCFF239CWJ.bam	Human	Kidney	PacBio-full-length	Yes

### Sheet: CAGE-seq Data
AvgSpotLen	BioSample	Center_Name	Experiment	LibraryLayout	LibrarySelection	Library_Name	demultiplexed_FASTQ	LoadDate	MBases	MBytes	Organism	ReleaseDate	Run	SRA_Sample	SRA_Study	Sample_Name	memberName	proportion	readGroupTag	sample_comment	sample_name	Assay_Type	BioProject	Consent	DATASTORE_filetype	DATASTORE_provider	InsertSize	Instrument	LibrarySource	Platform
51	SAMD00003882	RIKEN_OSC	DRX003141	SINGLE	CAGE	CThi10091	CThi10091.ACA	41732	6762	4572	Mus musculus	41752	DRR003905	DRS003207	DRP000949	SAMD00003882	Mm_iPS_LymB.44.1B4e_Cytoplasmic hori-0031_Sample_0094, Mm_iPS_LymB.44.1B4e_Nuclear hori-0031_Sample_0097, Mm_iPS_LymT.i103H12_Cytoplasmic hori-0031_Sample_0100, Mm_iPS_LymT.i103H12_Nuclear hori-0031_Sample_0103, Mm_iPS_MEF-Ng-20D-17_Cytoplasmic hori-00...	hori-0031_Sample_0094, hori-0031_Sample_0097, hori-0031_Sample_0100, hori-0031_Sample_0103, hori-0031_Sample_0106, hori-0031_Sample_0109	5' SOLX_Mix_03 hori-0031_Sample_0094, 5' SOLX_Mix_08 hori-0031_Sample_0097, 5' SOLX_Mix_04 hori-0031_Sample_0100, 5' SOLX_Mix_06 hori-0031_Sample_0103, 5' SOLX_Mix_02 hori-0031_Sample_0106, 5' SOLX_Mix_10 hori-0031_Sample_0109	CThi10091	DRS003207	OTHER	PRJDB1980	public	sra	ncbi	0	Illumina HiSeq 2000	TRANSCRIPTOMIC	ILLUMINA
51	SAMD00003882	RIKEN_OSC	DRX003141	SINGLE	CAGE	CThi10091	CThi10091.ACG	41732	6762	4572	Mus musculus	41752	DRR003905	DRS003207	DRP000949	SAMD00003882	Mm_iPS_LymB.44.1B4e_Cytoplasmic hori-0031_Sample_0094, Mm_iPS_LymB.44.1B4e_Nuclear hori-0031_Sample_0097, Mm_iPS_LymT.i103H12_Cytoplasmic hori-0031_Sample_0100, Mm_iPS_LymT.i103H12_Nuclear hori-0031_Sample_0103, Mm_iPS_MEF-Ng-20D-17_Cytoplasmic hori-00...	hori-0031_Sample_0094, hori-0031_Sample_0097, hori-0031_Sample_0100, hori-0031_Sample_0103, hori-0031_Sample_0106, hori-0031_Sample_0109	5' SOLX_Mix_03 hori-0031_Sample_0094, 5' SOLX_Mix_08 hori-0031_Sample_0097, 5' SOLX_Mix_04 hori-0031_Sample_0100, 5' SOLX_Mix_06 hori-0031_Sample_0103, 5' SOLX_Mix_02 hori-0031_Sample_0106, 5' SOLX_Mix_10 hori-0031_Sample_0109	CThi10091	DRS003207	OTHER	PRJDB1980	public	sra	ncbi	0	Illumina HiSeq 2000	TRANSCRIPTOMIC	ILLUMINA
51	SAMD00003882	RIKEN_OSC	DRX003141	SINGLE	CAGE	CThi10091	CThi10091.AGC	41732	6762	4572	Mus musculus	41752	DRR003905	DRS003207	DRP000949	SAMD00003882	Mm_iPS_LymB.44.1B4e_Cytoplasmic hori-0031_Sample_0094, Mm_iPS_LymB.44.1B4e_Nuclear hori-0031_Sample_0097, Mm_iPS_LymT.i103H12_Cytoplasmic hori-0031_Sample_0100, Mm_iPS_LymT.i103H12_Nuclear hori-0031_Sample_0103, Mm_iPS_MEF-Ng-20D-17_Cytoplasmic hori-00...	hori-0031_Sample_0094, hori-0031_Sample_0097, hori-0031_Sample_0100, hori-0031_Sample_0103, hori-0031_Sample_0106, hori-0031_Sample_0109	5' SOLX_Mix_03 hori-0031_Sample_0094, 5' SOLX_Mix_08 hori-0031_Sample_0097, 5' SOLX_Mix_04 hori-0031_Sample_0100, 5' SOLX_Mix_06 hori-0031_Sample_0103, 5' SOLX_Mix_02 hori-0031_Sample_0106, 5' SOLX_Mix_10 hori-0031_Sample_0109	CThi10091	DRS003207	OTHER	PRJDB1980	public	sra	ncbi	0	Illumina HiSeq 2000	TRANSCRIPTOMIC	ILLUMINA
51	SAMD00003882	RIKEN_OSC	DRX003141	SINGLE	CAGE	CThi10091	CThi10091.ATC	41732	6762	4572	Mus musculus	41752	DRR003905	DRS003207	DRP000949	SAMD00003882	Mm_iPS_LymB.44.1B4e_Cytoplasmic hori-0031_Sample_0094, Mm_iPS_LymB.44.1B4e_Nuclear hori-0031_Sample_0097, Mm_iPS_LymT.i103H12_Cytoplasmic hori-0031_Sample_0100, Mm_iPS_LymT.i103H12_Nuclear hori-0031_Sample_0103, Mm_iPS_MEF-Ng-20D-17_Cytoplasmic hori-00...	hori-0031_Sample_0094, hori-0031_Sample_0097, hori-0031_Sample_0100, hori-0031_Sample_0103, hori-0031_Sample_0106, hori-0031_Sample_0109	5' SOLX_Mix_03 hori-0031_Sample_0094, 5' SOLX_Mix_08 hori-0031_Sample_0097, 5' SOLX_Mix_04 hori-0031_Sample_0100, 5' SOLX_Mix_06 hori-0031_Sample_0103, 5' SOLX_Mix_02 hori-0031_Sample_0106, 5' SOLX_Mix_10 hori-0031_Sample_0109	CThi10091	DRS003207	OTHER	PRJDB1980	public	sra	ncbi	0	Illumina HiSeq 2000	TRANSCRIPTOMIC	ILLUMINA
51	SAMD00003882	RIKEN_OSC	DRX003141	SINGLE	CAGE	CThi10091	CThi10091.CTT	41732	6762	4572	Mus musculus	41752	DRR003905	DRS003207	DRP000949	SAMD00003882	Mm_iPS_LymB.44.1B4e_Cytoplasmic hori-0031_Sample_0094, Mm_iPS_LymB.44.1B4e_Nuclear hori-0031_Sample_0097, Mm_iPS_LymT.i103H12_Cytoplasmic hori-0031_Sample_0100, Mm_iPS_LymT.i103H12_Nuclear hori-0031_Sample_0103, Mm_iPS_MEF-Ng-20D-17_Cytoplasmic hori-00...	hori-0031_Sample_0094, hori-0031_Sample_0097, hori-0031_Sample_0100, hori-0031_Sample_0103, hori-0031_Sample_0106, hori-0031_Sample_0109	5' SOLX_Mix_03 hori-0031_Sample_0094, 5' SOLX_Mix_08 hori-0031_Sample_0097, 5' SOLX_Mix_04 hori-0031_Sample_0100, 5' SOLX_Mix_06 hori-0031_Sample_0103, 5' SOLX_Mix_02 hori-0031_Sample_0106, 5' SOLX_Mix_10 hori-0031_Sample_0109	CThi10091	DRS003207	OTHER	PRJDB1980	public	sra	ncbi	0	Illumina HiSeq 2000	TRANSCRIPTOMIC	ILLUMINA
51	SAMD00003882	RIKEN_OSC	DRX003141	SINGLE	CAGE	CThi10091	CThi10091.GAT	41732	6762	4572	Mus musculus	41752	DRR003905	DRS003207	DRP000949	SAMD00003882	Mm_iPS_LymB.44.1B4e_Cytoplasmic hori-0031_Sample_0094, Mm_iPS_LymB.44.1B4e_Nuclear hori-0031_Sample_0097, Mm_iPS_LymT.i103H12_Cytoplasmic hori-0031_Sample_0100, Mm_iPS_LymT.i103H12_Nuclear hori-0031_Sample_0103, Mm_iPS_MEF-Ng-20D-17_Cytoplasmic hori-00...	hori-0031_Sample_0094, hori-0031_Sample_0097, hori-0031_Sample_0100, hori-0031_Sample_0103, hori-0031_Sample_0106, hori-0031_Sample_0109	5' SOLX_Mix_03 hori-0031_Sample_0094, 5' SOLX_Mix_08 hori-0031_Sample_0097, 5' SOLX_Mix_04 hori-0031_Sample_0100, 5' SOLX_Mix_06 hori-0031_Sample_0103, 5' SOLX_Mix_02 hori-0031_Sample_0106, 5' SOLX_Mix_10 hori-0031_Sample_0109	CThi10091	DRS003207	OTHER	PRJDB1980	public	sra	ncbi	0	Illumina HiSeq 2000	TRANSCRIPTOMIC	ILLUMINA
51	SAMD00003988	RIKEN_OSC	DRX003142	SINGLE	CAGE	CThi10092	CThi10092.ACA	41732	6278	4364	Mus musculus	41752	DRR003906	DRS003208	DRP000949	SAMD00003988	Mm_ES_B6G-2_Cytoplasmic hori-0031_Sample_0076, Mm_ES_B6G-2_Nuclear hori-0031_Sample_0079, Mm_ES_FVB-1_Cytoplasmic hori-0031_Sample_0082, Mm_ES_FVB-1_Nuclear hori-0031_Sample_0085, Mm_ES_R08_Cytoplasmic hori-0031_Sample_0088, Mm_ES_R08_Nuclear hori-0031...	hori-0031_Sample_0076, hori-0031_Sample_0079, hori-0031_Sample_0082, hori-0031_Sample_0085, hori-0031_Sample_0088, hori-0031_Sample_0091	5' SOLX_Mix_10 hori-0031_Sample_0076, 5' SOLX_Mix_02 hori-0031_Sample_0079, 5' SOLX_Mix_08 hori-0031_Sample_0082, 5' SOLX_Mix_03 hori-0031_Sample_0085, 5' SOLX_Mix_06 hori-0031_Sample_0088, 5' SOLX_Mix_04 hori-0031_Sample_0091	CThi10092	DRS003208	OTHER	PRJDB1980	public	sra	ncbi	0	Illumina HiSeq 2000	TRANSCRIPTOMIC	ILLUMINA
51	SAMD00003988	RIKEN_OSC	DRX003142	SINGLE	CAGE	CThi10092	CThi10092.ACG	41732	6278	4364	Mus musculus	41752	DRR003906	DRS003208	DRP000949	SAMD00003988	Mm_ES_B6G-2_Cytoplasmic hori-0031_Sample_0076, Mm_ES_B6G-2_Nuclear hori-0031_Sample_0079, Mm_ES_FVB-1_Cytoplasmic hori-0031_Sample_0082, Mm_ES_FVB-1_Nuclear hori-0031_Sample_0085, Mm_ES_R08_Cytoplasmic hori-0031_Sample_0088, Mm_ES_R08_Nuclear hori-0031...	hori-0031_Sample_0076, hori-0031_Sample_0079, hori-0031_Sample_0082, hori-0031_Sample_0085, hori-0031_Sample_0088, hori-0031_Sample_0091	5' SOLX_Mix_10 hori-0031_Sample_0076, 5' SOLX_Mix_02 hori-0031_Sample_0079, 5' SOLX_Mix_08 hori-0031_Sample_0082, 5' SOLX_Mix_03 hori-0031_Sample_0085, 5' SOLX_Mix_06 hori-0031_Sample_0088, 5' SOLX_Mix_04 hori-0031_Sample_0091	CThi10092	DRS003208	OTHER	PRJDB1980	public	sra	ncbi	0	Illumina HiSeq 2000	TRANSCRIPTOMIC	ILLUMINA
51	SAMD00003988	RIKEN_OSC	DRX003142	SINGLE	CAGE	CThi10092	CThi10092.AGC	41732	6278	4364	Mus musculus	41752	DRR003906	DRS003208	DRP000949	SAMD00003988	Mm_ES_B6G-2_Cytoplasmic hori-0031_Sample_0076, Mm_ES_B6G-2_Nuclear hori-0031_Sample_0079, Mm_ES_FVB-1_Cytoplasmic hori-0031_Sample_0082, Mm_ES_FVB-1_Nuclear hori-0031_Sample_0085, Mm_ES_R08_Cytoplasmic hori-0031_Sample_0088, Mm_ES_R08_Nuclear hori-0031...	hori-0031_Sample_0076, hori-0031_Sample_0079, hori-0031_Sample_0082, hori-0031_Sample_0085, hori-0031_Sample_0088, hori-0031_Sample_0091	5' SOLX_Mix_10 hori-0031_Sample_0076, 5' SOLX_Mix_02 hori-0031_Sample_0079, 5' SOLX_Mix_08 hori-0031_Sample_0082, 5' SOLX_Mix_03 hori-0031_Sample_0085, 5' SOLX_Mix_06 hori-0031_Sample_0088, 5' SOLX_Mix_04 hori-0031_Sample_0091	CThi10092	DRS003208	OTHER	PRJDB1980	public	sra	ncbi	0	Illumina HiSeq 2000	TRANSCRIPTOMIC	ILLUMINA
51	SAMD00003988	RIKEN_OSC	DRX003142	SINGLE	CAGE	CThi10092	CThi10092.ATC	41732	6278	4364	Mus musculus	41752	DRR003906	DRS003208	DRP000949	SAMD00003988	Mm_ES_B6G-2_Cytoplasmic hori-0031_Sample_0076, Mm_ES_B6G-2_Nuclear hori-0031_Sample_0079, Mm_ES_FVB-1_Cytoplasmic hori-0031_Sample_0082, Mm_ES_FVB-1_Nuclear hori-0031_Sample_0085, Mm_ES_R08_Cytoplasmic hori-0031_Sample_0088, Mm_ES_R08_Nuclear hori-0031...	hori-0031_Sample_0076, hori-0031_Sample_0079, hori-0031_Sample_0082, hori-0031_Sample_0085, hori-0031_Sample_0088, hori-0031_Sample_0091	5' SOLX_Mix_10 hori-0031_Sample_0076, 5' SOLX_Mix_02 hori-0031_Sample_0079, 5' SOLX_Mix_08 hori-0031_Sample_0082, 5' SOLX_Mix_03 hori-0031_Sample_0085, 5' SOLX_Mix_06 hori-0031_Sample_0088, 5' SOLX_Mix_04 hori-0031_Sample_0091	CThi10092	DRS003208	OTHER	PRJDB1980	public	sra	ncbi	0	Illumina HiSeq 2000	TRANSCRIPTOMIC	ILLUMINA
51	SAMD00003988	RIKEN_OSC	DRX003142	SINGLE	CAGE	CThi10092	CThi10092.CTT	41732	6278	4364	Mus musculus	41752	DRR003906	DRS003208	DRP000949	SAMD00003988	Mm_ES_B6G-2_Cytoplasmic hori-0031_Sample_0076, Mm_ES_B6G-2_Nuclear hori-0031_Sample_0079, Mm_ES_FVB-1_Cytoplasmic hori-0031_Sample_0082, Mm_ES_FVB-1_Nuclear hori-0031_Sample_0085, Mm_ES_R08_Cytoplasmic hori-0031_Sample_0088, Mm_ES_R08_Nuclear hori-0031...	hori-0031_Sample_0076, hori-0031_Sample_0079, hori-0031_Sample_0082, hori-0031_Sample_0085, hori-0031_Sample_0088, hori-0031_Sample_0091	5' SOLX_Mix_10 hori-0031_Sample_0076, 5' SOLX_Mix_02 hori-0031_Sample_0079, 5' SOLX_Mix_08 hori-0031_Sample_0082, 5' SOLX_Mix_03 hori-0031_Sample_0085, 5' SOLX_Mix_06 hori-0031_Sample_0088, 5' SOLX_Mix_04 hori-0031_Sample_0091	CThi10092	DRS003208	OTHER	PRJDB1980	public	sra	ncbi	0	Illumina HiSeq 2000	TRANSCRIPTOMIC	ILLUMINA
51	SAMD00003988	RIKEN_OSC	DRX003142	SINGLE	CAGE	CThi10092	CThi10092.GAT	41732	6278	4364	Mus musculus	41752	DRR003906	DRS003208	DRP000949	SAMD00003988	Mm_ES_B6G-2_Cytoplasmic hori-0031_Sample_0076, Mm_ES_B6G-2_Nuclear hori-0031_Sample_0079, Mm_ES_FVB-1_Cytoplasmic hori-0031_Sample_0082, Mm_ES_FVB-1_Nuclear hori-0031_Sample_0085, Mm_ES_R08_Cytoplasmic hori-0031_Sample_0088, Mm_ES_R08_Nuclear hori-0031...	hori-0031_Sample_0076, hori-0031_Sample_0079, hori-0031_Sample_0082, hori-0031_Sample_0085, hori-0031_Sample_0088, hori-0031_Sample_0091	5' SOLX_Mix_10 hori-0031_Sample_0076, 5' SOLX_Mix_02 hori-0031_Sample_0079, 5' SOLX_Mix_08 hori-0031_Sample_0082, 5' SOLX_Mix_03 hori-0031_Sample_0085, 5' SOLX_Mix_06 hori-0031_Sample_0088, 5' SOLX_Mix_04 hori-0031_Sample_0091	CThi10092	DRS003208	OTHER	PRJDB1980	public	sra	ncbi	0	Illumina HiSeq 2000	TRANSCRIPTOMIC	ILLUMINA
